# Standing genetic variation of the AvrPm17 avirulence gene in powdery mildew limits the effectiveness of an introgressed rye resistance gene in wheat

**DOI:** 10.1101/2021.03.09.433749

**Authors:** Marion C. Mueller, Lukas Kunz, Seraina Schudel, Sandrine Kammerecker, Jonatan Isaksson, Michele Wyler, Johannes Graf, Alexandros G. Sotiropoulos, Coraline R. Praz, Thomas Wicker, Salim Bourras, Beat Keller

**Affiliations:** Department of Plant and Microbial Biology, University of Zurich, Zurich, Switzerland; Department of Forest Mycology and Plant Pathology, Division of Plant Pathology, Swedish University of Agricultural Sciences, Uppsala, Sweden

**Author notes:** Authors contributed equally (Marion C. Mueller, Lukas Kunz). Corresponding authors: Beat Keller, Salim Bourras **Email**. **Author Contributions** M.C.M., L.K., S.B. and B.K. wrote the paper. S.B., and B.K. coordinated the research. M.C.M., L.K.,S.B. and B.K. designed the research. M.C.M. and S.S. performed genetic analysis. M.C.M., L.K.,S.S. S.K. J.I. performed experiments. M.C.M, S.S., M.W., C.R.P. A.G.S, J.G. and T.W. performed bioinformatics analysis.

**Keywords:** wheat, powdery mildew, resistance introgression, gene conversion, avirulence gene

## Abstract

Introgressions of chromosomal segments from related species into wheat are important sources of resistance against fungal diseases. The durability and effectiveness of introgressed resistance genes upon agricultural deployment is highly variable - a phenomenon that remains poorly understood as the corresponding fungal avirulence genes are largely unknown. Until its breakdown, the *Pm17* resistance gene introgressed from rye to wheat provided broad resistance against powdery mildew (*Blumeria graminis*). Here, we used QTL mapping to identify the corresponding wheat mildew avirulence effector *AvrPm17*. It is encoded by two paralogous genes that exhibit signatures of re-occurring gene conversion events and are members of a mildew sub-lineage specific effector cluster. Extensive haplovariant mining in wheat mildew and related sub-lineages identified several ancient virulent *AvrPm17* variants that were present as standing genetic variation in wheat powdery mildew prior to the *Pm17* introgression, thereby paving the way for the rapid breakdown of the *Pm17* resistance. QTL mapping in mildew identified a second genetic component likely corresponding to an additional resistance gene present on the 1AL.1RS translocation carrying *Pm17*. This gene remained previously undetected due to suppressed recombination within the introgressed rye chromosomal segment. We conclude that the initial effectiveness of 1AL.1RS was based on simultaneous introgression of two genetically linked resistance genes. Our results demonstrate the relevance of pathogen-based genetic approaches to disentangle complex resistance loci in wheat. We propose that identification and monitoring of avirulence gene diversity in pathogen populations becomes an integral part of introgression breeding to ensure effective and durable resistance in wheat.

**Significance Statement:** Domesticated and wild wheat relatives provide an important source of new immune receptors for wheat resistance breeding against fungal pathogens. The durability of these resistance genes is variable and difficult to predict, yet it is crucial for effective resistance breeding. We identified a fungal effector protein recognised by an immune receptor introgressed from rye to wheat. We found that variants of the effector allowing the fungus to overcome the resistance are ancient. They were already present in the wheat powdery mildew gene pool before the introgression of the immune receptor and are therefore responsible for the rapid resistance breakdown. Our study demonstrates that the effort to identify new resistance genes should be accompanied by studies of avirulence genes on the pathogen side.
