## Supplementary_Data_File for "Standing genetic variation of the AvrPm17 avirulence gene in powdery mildew limits the effectiveness of an introgressed rye resistance gene in wheat"

### Sheet: SI appendix Dataset 1
SI appendix Dataset 1. Sequences produced by gene-synthesis.
Gene/Name	Sequence (5' to 3')
AvrPm17 candidates (signal peptide removed, codon-optimized for N. benthamiana)
AvrPm17_varB (AvrPm17_96224)	ATGACGCAGGTATATACGTGCTACCGTTCTCAGCCGTTATCCAAGGCATTGATAGACGACTTAGCCAGATACGCTACCGCAGATCAGGTATATGAGAATG ATCCTGGGTACGGCGATCGACAGGTCCACAAAACGCATAGGTTCTCTAAAAATAAAGATGCCACAGGTTCCGTTGACTACTTAATCCAGATAGTAGGGCC CCAGAACACAATAATGGTGTTTGAATACTCTAGTCACTCCTGGCTCGAATGTCCATTAAGTTAA
AvrPm17_varF	ATGACGCAGGTATATACGTGCTACCGTTCTCAGCCGTTATCCAAGGCATTGATAGACGAC TTAGCCAGATACGCTACCGCAGATCAGGTATATGAGAATGATCCTGGGTACGGCGATCGA CAGGTCCACAAAACGCATAGGTTCTCTAAAAATAAAGATGCCACAGGTCGTGTTGACTAC TTAATCCAGATAGTAGGGCCCCAGAACACAATAATGGTGTTTGAATACTCTAGTCACAGA TGGCTCGAATGTCCATTAAGTTAA
BgtE-4463_96224	ATGTATCCGAATGGTAGGCTTGTGGTTATGGAGCTGGGAGAGAACGCAAAGGTGTATCAC ACATACAGACTGACTAATACCACGAAATTTCGACAGATTAGGAACCATACCGGAATATTC ATGGCTGCCGCTCCTATCAAACATTTCGGGACTTATCTTACAATTTACTGCTCTCCTAGT CTGTCAGCACAGAATCTCGAGACGTTCGTAACGCAGGGAACAAAGACTATGGGGATGCAC AGTGCTTTAGGTTTTCACCAGAGCGTGACTTCTGAGGAAAAGTGCCTGGACTACCTTAGG GGGGGTTACGAGCTGTTGCAAAAAAAGAATACCAGCTCTGAGGAATTCGAGCTCAACGCA CTGCCGTATATACAGTCAGGCCGATGCACAGAA…
BgtE-20011_96224	ATGCATCCTAACGGACGTCTGGTGGTGATGCAGCTGGGGGAACAAGCAGAACTGTACCAC ACCTACCGTCACAAGGAAATCTCCCGTTTCAGGAGCGTCGAGGGACACTCAGATATTTTT ATGGCCCCCTCTTCTATCGAGCATGCTGGGACCCACTTAACAATTTATTGCAGTGCAAGC AGGTCAGTAAACTCACTTGAAAAGTTTATTATTGAGGACACACAACAGCTTAATCGTCTG AGCGCCATGGGCTTTCATCAAGATTTAACAAAGGAGGAGGATTGCCTTTATGCCCTGAAG AAGAGGCATAAAGAGCTCCAAAAGATAAGGGGGTTGTCCCCGAATTTTCGACTTAACGCC TTCCCGTTCATAGAGGATAGAAAGTGTACTGAG…
Bgt-55051_96224	ATGTATCCGAATGGTAGGCTTGTGGTTATGGAGCTGGGAGAGAACGCAAAGGTGTATCAC ACATACAGACTGACTAATACCACGAAATTTCGACAGATTAGGAACCATACCGGAATATTC ATGGCTGCCGCTCCTATCAAACATTTCGGGACTTATCTTACAATTTACTGCTCTCCTAGT CTGTCAGCACAGAATCTCGAGACGTTCGTAACGCAGGGAACAAAGACTATGGGGATGCAC AGTGCTTTAGGTTTTCACCAGAGCGTGACTTCTGAGGAAAAGTGCCTGGACTACCTTAGG GGGGGTTACGAGCTGTTGCAAAAAAAGAATACCAGCTCTGAGGAATTCGAGCTCAACGCA CTGCCGTATATACAGTCAGGCCGATGCACAGAA…
BgtE-6001_96224	ATGCACGAAGCCTATACTTTGAAGCCGGCTGGCCGTAAATCTACGCCGTTAACTCCAGAGAATATGGATGACTTCAGTTACCACCTGCTTCAGTGTGACG ATAAGTACTATAGCAAGGAAAAGGTCGAGGATGCCTACAAGCTGGTGTGTAATCAGAAGCTGTTAAGTTATCAGGACCTCGAAACAAATAACGACCTTAT AAGCGTCGATGAGAACTCCTTTGCACAGGAATATAACTTTCCAAAAAACTCCGAGATGGCTCGATTTCACAATCCAAAACGTCATCTCTTATCAGCAATC TTCACACCACAATCAACCTATATTGTGTTCAAGTTCTTTAGTGGACAAGACAAGCACTGCGATTATTTAGGGTTCGTCTACCTTAACTCCGATAAT…
Bgt-3046_96224	ATGTCCTATTTGAGACCGCATTTGCCTCCAGTCCTTGCTCCTATCGCCATAACACTGCCGCCATCCACGCACGCAACTTTGACAACGTTATCTCAATCCT ATTCTGCCCCCTTGAGAATACATGGGGATTTTGAGTTTCATAACGTTTCCAGTGGAAGTTATCTCATGGAGATTTACTGTCATAGCCATTTTTTTATGCC CATGCGAATAGATGTGTCAGAAGAGGAAGTGGAGGTCCAAGTTTGGACTACTTTTCGTGGCTCCGATTGGGAGAATAAGGGTGAAGCTATCGTAGTAACA GCAGAGAAAAGGGCAAGCGATCAAGGATATTCATTTCCCGTGAAAATGTTATCAAAGAAAGAGTACCTGGTGGAGCGACCTGGTTTCAGTCCGTTA…
Bgt-3045_96224	ATGCTCTTGGTAGTGAGCCTGTCTAGCTATGTAGCACACTGGTATGATGCTGATACGCTTAGCGTCAGTCCAAGTCAAGTGAATTTTTTGGTGTTTGTTC CGATCTTCAGTTTCATTAGCATAGCCTACCTTGAACTGGCACCCAGGTTCGCCCCCAAGGCCAGCCACCCATTCGGACATTTAGCATTCGAGGCCCTCAA TGTTTTGTTTTACTTTGCTGGGTTTATTGCTTTATCTGCATTCATATCTAAATTACTCTTCTGTCGAGGCAGTGTCTGTTCTGCAGCTAGAGCTGATGCA GTGTTCGCAAGCTTTAGTTGGTTGCTCTGGACCGGGAGCACGACCCTCTTAGCCCTTGAAGTATTTAAGGGCGGGGCTTCTGGTGAACGAAACGGG…
BgtAcSP-30434_96224	ATGCGTGATAATGACCGTCTTGCTGTGATGGGGATAGACAGACACAGCGATTACTACAAA GCCTTCCACCCAAATGGAATCCGACAGTTCCGAGGGGCAGAGAGTGGGACTGACATTATG GTTGCTGCTCGACCGACCAACGGACCAGGCACGTATATGGCTGTATATTGTTCCCCCAGT GAGGATCTTAACAGCCTTGGAAAGTACATCAGCCGAAACACACGTCAGTTAAACGAGCGT TACAAGGATATTATACACCAAGGAATATCTAAAGGTCCGCGTGGTCTCCAGTTATCTAAA GATAAGCACAAAAACCTGAGTAAATCATGGGGCCATCATACGTCCGAGCTCCTGCAGAAG GAGGACATCGCAATAACCAGAATTAATAGCCTC…
BgtAc-30445_96224	ATGGTGAATGATCGACTTGCTATCGTGAGCTTGGGTACAGATAATAATCTGCATGAGATG TATAACCCCGAGGGAATGAGACAGTTTAATTCTGTCCGTAGTAGCGATGACATTATGATG GCCCGATCTCCCACAAACGGTGCTGGAACCTACATAACAATCTACTGTTCCCCCAGCCAG ACGATTACAGCTCTCTCCAACTTCATCACTGCAGGCGCTACCAGATTACCAAACGGACCG CAGAAGGGCTTCCAGCAAGATCAAGAGTCCGAACTGGGATGTTACAACCATGTTCAAACC GAGTTGAACAATGCCGGGTCCCAGTTTTCTATACTCGCAAACGACCTCGTCAAAAATGAT CAGTGCACTCAGTCCATGTTGTACTCCTTACAA…
BgtASP-20446_96224	ATGCGTCCTAACGATAGGCTGGCCGTCATGTCTTTGGATAGAAACAATGGTTATTACGAAATCTATGATCCCGAGGGAAGACGTCAATTTAGAAAGGTCG ATTTTGGTGGCGAGATCATGGTAGCCGGTTCAGCCACTAACGGTCCCGGAACATACATGGCAATCTATTGTAGTCCTAGCTTGTCACTCGGCAGCCTCGG CTCTTATATAACACAAAACACGAGGCACCTTGAGGACCGTTCCAAGTTTGGCTTCCACCAGGATATATCCAAAGAACGAAATTGCTTACAATTAGCAAAA GATAAACTTAAAAACCTTTCCTCTGGTGAGGGTATATACATCAGGAGACTTCTTCACATTGAAGATTGTTCAAAGTCAGTGATCTACTCCCTCGCA…
Bgt-70025/Bgt-70026_96224	ATGAGGTCTATTCAACTTCGTGACAATGAAATCACATCCGCTCAAATATTGCAGGTCGCTCCCGGTAGTGATTCATGCCCCTCCCCTAGTGACGAATGTG CAACAAGTGCACAGGCAGCTCCGTTTCTTAACGCTGCAATGTCTAAGTATTCCATCAACTCTTTGAGTGAGCAGGCCAGCATCCTTGCCTTAATCGCATT TGAAAGTGGGAACTTCAAGTATAATATTAACCATTTTCCTGGGAATCCTGGGCAGGGTACAAGAAATATGCAGAGCGCCTCCTTCAACCTCCAGTACGTC AAGTCAATCCCCGAGCTTGCTTCCCAGACTACCTACACTAGCACTGATGGGCTGAACAGTGATCAGTTGAACCAAATCCGAGCCTTGGTGTTACCA…
Bgt-51586_96224	ATGAAGAATAACGACAGATTGGCAATTATGAAGGTCGAGAAGAACTCAGAGTTCTTTCGTATGTATAATCCAAACGGAATTAGACAATTTCGTAAAGTTA TGGATGGAGATAACATCATCAGTTCAACCTCCGAAACCGACGGTCCCGGCACGTACATGACTATTTATTGTACGCCAAGTCAAGATTTAGCTTACTTAGT CAATTACATCGCCAATAGGGCAGAATATATATCAAACGATTCCAAATTAAGTTTTAACCAGGATGTTAGCGCTGAACGTCGATGCTTGGCCACCATAAAC AAACAGTTTATTACCTCCACAACAAACGAGCTCCTCTACAATAGCCTTGACTCTCGTAATAGCGGCTGTACGAAGAGTATCGTGTATAGCTTAGGT…
Bgt-51585_96224	ATGAAGAACAATGACCGATTGGCAATCATGAAGTTTGAGCAAAACTCTAAATTCTACCGAATATACCGAACTGGTGGGATGAGGGAGTTCCCAGGAATTG AGGCTGGCTCTGACGTAATAATGGCAACTTCTAGAACTAATGGCCCCGGCACCTATATGACCATATATTGTACACCATCCCACGACTCTACCTATCTCAG GAGGGCCATAACTAGGGGTATTAGGGAAATGGAGGATAATAGCCATATAGGGTTTCATCAGCCACGTAGCGAAGAGACAATTTGCCTCCATCATATAAAG GAGCAGCTGCGAAAACATTCTCGTAATAGGGACATCAATATTAAAGAATTGGATGAAACTCTGTGCTCCACCAGTACTGTTTACACTTTAGCTATC…
BgtA-21577_96224	ATGAAAGAGAACAATCGTTTGGCCACGATGCCCTTAAGTGGTCACCAGGATTATTACAGG ATGTACGCTCCCAACGAGATGAGACACTTCCGTGGGGTAGAAGCTGGAAGCGACGTCATA TTGGCCAAATCTCAGATAAGGGGCCCTGGAACGCACATGGCTGTTTACTGTAGCCCTTCC AAGTCACTTAGATACATAGCCGAATATATTTCCAAAGGAGCCGATCACCTCGATGAGCTG TCTGCTTACGGTTTTCATCAGCCCAATTCAAGAGAGATTAAGTGCCTTACCTACATTAGA CAGGAATTAAAAAATTTTAGTGGGACTAAGCTGATTCCAATTAAGAAGTTTCTGAGGGTG CAAGATTGCAGCAAGAGCACAATTTACAGCCTG…
BgtE-20010/Bgt-70088/BgtE-20010b_96224	ATGAAGGACAATGATCGTCTCATCACCATGCCGCTGAATGGAGATTATAAATATTATAGA ATTTACAATTCAAAAGGTCTTCGTCAATTCAGAGGAGTGGAGGCAGGGAGTGATGTTATA ACGGCTGCCAGACAGATCAACAGTCCAGGAACACATATAGCCGTTTATTGTAGTCCATCA CAAGACAGTCGATATTTAAGGAAGTACATCGCCGAAGGGGCAACTGAATTACATGACTCT TCTCAGTTTGGCTTTCATCAGGACATCTCTCAGGAAACGAAATGTCTGGAGCAAATAGAA GCCGAATTCGAGAAATCTCCAGTGACCAAGCTGATTCCGATCAAGCAGTTCCTCGACATT AAAGAGTGTAGCAAAAGCACCATATATTCTTTA…
Bgt-70087_96224	ATGAAAGATAATGACCGTCTTATCACAATGCCGTTAAATGGAGACTATAAGTACTACAGG ATTTACAATAGCAAGGGGTTACGACAGTTTAGGGGTGTGGAAGCTGGTTCTGATGTAATC ACCGCCGCCCGTCAAATTAACTCTCCTGGGACGCACATTGCTGTGTACTGCTCACCTTCT CAAGATTCCCGATACCTGAGAAAGTATATCGCCGAAGGCGCTACGGAACTCCACGACAGC TCTCAATTCGGTTTTCACCAGGATATATCACAGGAGACGAAATGTTTGGAACACATAGAA GCTGAGTTCAGGAACAGTCCTGTTACAACTGACATACCGATTCGAAAATTCAGTGAGAAG ATTGAATGTAGCAAATCTACAATATACAGTCTT…
AvrPm17 candidates (signal peptide removed, codon-optimized for N. benthamiana) created by SDM with primers listed in SI appendix Dataset 2
AvrPm17_varBgd	ATGACGCAGGTATATACGTGCTACCGTTCTCAGCCGTTATCCAAGGCATTGATAGACGACTTAGCCAGATACGCTACCGCAGATCAGGTATATGAGAATGATCCTGGGTACGCAGATCGACAGGTCCACAAAACGCATAGGTTCTCTAAAAATAAAGATGCCACAGGTCGTGTTGACTACTTAATCCAGATAGTAGGGCCCCAGAACACAATAATGGTGTTTGAATACTCTAGTCACTCCTGGCTCGAATGTCCATTAAGTTAA
AvrPm17_varC	ATGACGCAGGTATATACGTGCTACCGTTCTCAGCCGTTATCCAAGGCATTGATAGACGACTTAGCCAGATACGCTACCGCAGATCAGGTATATGAGAATGATCCTGGGTACGGCGATCGACAGGTCCACAAAACGCATAGGTTCTCTAAAAATAAAGATGCCACAGGTCGTGTTGACTACTTAATCCAGATAGTAGGGCCCCAGAACACAATAATGGTGTTTGAATACTCTAGTCACTCCTGGCTCGAATGTCCATTAAGTTAA
AvrPm17_varD	ATGACGCAGGTATATACGTGCTACCGTTCTCAGCCGTTATCCAAGGCATTGATAGACGACTTAGCCAGATACGCTACCGCAGATCAGGTATATAGGAATGATCCTGGGTACGCAGATCGACAGGTCCACAAAACGCATAGGTTCTCTAAAAATAAAGATGCCACAGGTCGTGTTGACTACTTAATCCAGATAGTAGGGCCCCAGAACACAATAATGGTGTTTGAATACTCTAGTCACTCCTGGCTCGAATGTCCATTAAGTTAA
AvrPm17_varE	ATGACGCAGGTATATACGTGCTACCGTTCTCAGCCGTTATCCAAGGCATTGATAGACGACTTAGCCAGATACGCTACCGCAGATCAGGTATATGAGAATGATCCTGGGTACGGCGATCGACAGGTCCACAAAACGCATAGGTTCTCTAAAAATAAAGATGCCACAGGTTCTGTTGACTACTTAATCCAGATAGTAGGGCCCCAGAACACAATAATGGTGTTTGAATACTCTAGTCACAGATGGCTCGAATGTCCATTAAGTTAA
AvrPm17_varG	ATGACGCAGGTATATACGTGCTACCGTTCTCAGCCGTTATCCAAGGCATTGATAGACGACTTAGCCAGATACGCTACCGCAGATCAGGTATATGAGAATGATCCTGGGTACGGCGATCGACAGGTCCACAAAACGCATAGGTTCTCTAAAAATAAAGATGCCACAGGTTCCGTTGACTACTTAATCCAGATAGTAGGGCCCCAGAACACAATAATGGTGTTTGAATACTCTAGTCACAGATGGCTCGAATGTCCATTAAGTGGAGGAATGCCTCGATTTAATCGTTAA
AvrPm17_varA (AvrPm17_THUN12)	ATGACGCAGGTATATACGTGCTACCGTTCTCAGCCGTTATCCAAGGCATTGATAGACGACTTAGCCAGATACGCTACCGCAGATCAGGCTTATGAGAATGATCCTGGGTACGGCGATCGACAGGTCCACAAAACGCATAGGTTCTCTAAAAATAAAGATGCCACAGGTCGTGTTGACTACTTAATCCAGATAGTAGGGCCCCAGAACACAATAATGGTGTTTGAATACTCTAGTCACTCCTGGCTCGAATGTCCATTAAGTTAA
AvrPm17_varA-FLAG	ATGACGCAGGTTTATACGTGCTATCGTTCCCAACCGTTGAGTAAAGCCCTCATCGACGACCTCGCCAGATATGCTACCGCCGACCAGGCTTATGAAAACGACCCTGGCTACGGAGACAGGCAAGTTCACAAGACTCACCGATTTTCTAAGAACAAAGACGCAACAGGGCGTGTCGACTACCTTATTCAAATAGTCGGTCCGCAGAATACAATAATGGTTTTCGAGTACTCATCTCATAGTTGGTTGGAGTGCCCGCTCTCTGACTACAAAGACGATGACGACAAGTAA
AvrPm17_varB-FLAG	ATGACGCAGGTATATACGTGCTACCGTTCTCAGCCGTTATCCAAGGCATTGATAGACGACTTAGCCAGATACGCTACCGCAGATCAGGTATATGAGAATGATCCTGGGTACGGCGATCGACAGGTCCACAAAACGCATAGGTTCTCTAAAAATAAAGATGCCACAGGTTCCGTTGACTACTTAATCCAGATAGTAGGGCCCCAGAACACAATAATGGTGTTTGAATACTCTAGTCACTCCTGGCTCGAATGTCCATTAAGTGACTACAAAGACGATGACGACAAGTAA

### Sheet: SI appendix Dataset 2
SI appendix Dataset 2. Primers used in this study
Name	Primer Sequence	Template	Purpose	Resulting Construct	Combined with	Studies
SMK011	CGCAGATCAGGCTTATGAGAATG	AvrPm17_varC	SDM V53A	AvrPm17_varA	SMK012	this study
SMK012	GTAGCGTATCTGGCTAAGTCGTCTATC	AvrPm17_varC	SDM V53A	AvrPm17_varA	SMK011	this study
SMK013	CCACAGGTCGTGTTGACTACTTAATC	AvrPm17_varB (96224)	SDM S80R	AvrPm17_varC	SMK014	this study
SMK014	CATCTTTATTTTTAGAGAACCTATGCGTTTTG	AvrPm17_varB (96224)	SDM S80R	AvrPm17_varC	SMK013	this study
LK405	GATGACGACAAGTAAAAGGGTGGGCGC	AvrPm17_varB (96224)	insert C-terminal FLAG epitope tag	AvrPm17_varB-FLAG	LK410	this study
LK410	GGCTCGAATGTCCATTAAGTGACTACAAAGAC	AvrPm17_varB (96224), AvrPm17_varA (THUN12)	insert C-terminal FLAG epitope tag	AvrPm17_varB-FLAG, AvrPm17_varA-FLAG	LK405	this study
SMK003	GTCTTTGTAGTCAGAGAGCGGGCACTCC	AvrPm17_varA (THUN12)	insert C-terminal FLAG epitope tag	AvrPm17_varA-FLAG	LK405	this study
MMU014	AGATGGCTCGAATGTCCATTAAG	AvrPm17_varB (96224)	SDM S103R	AvrPm17_varE	MMU020	this study
MMU020		AvrPm17_varB (96224)	SDM S103R	AvrPm17_varE	MMU014	this study
MMU016	AGGAATGATCCTGGGTACGCAGATC	AvrPm17_varC	SDM E55R, G61A	AvrPm17_varD	MMU017	this study
MMU017	GATACGCTACCGCAGATCAGGTATAT	AvrPm17_varC	SDM E55R, G61A	AvrPm17_varD	MMU016	this study
MMU021		AvrPm17_varC	SDM G61A on AvrPm17_varC	AvrPm17_varBgd	MMU022	this study
MMU022	GTACCCAGGATCATTCTCATATACC	AvrPm17_varC	SDM G61A on AvrPm17_varC	AvrPm17_varBgd	MMU021	this study
MMU018	GGAGGAATGCCTCGATTTAATCGTTAAAAGGGTGGGCGCG	AvrPm17_varE	SDM Stop > long	AvrPm17_varG	MMU019	this study
MMU019	ACTTAATGGACATTCGAGCCATC	AvrPm17_varE	SDM Stop > long	AvrPm17_varG	MMU018	this study
dst168	GGCTGCAGGAATTCAAGC	pIPKb004	Verification insert pIPKb004	-	dst168
sbi143	CAAGACCGGCAACAGGATTC	pIPKb004	Verification insert pIPKb004	-	sbi143
MMU040	AAGCCAACCACTTAGCAAGGC	-	Expression AvrPm17	-	MMU041	this study
MMU041	GCCAGTTGCGTCTTTATTCTTCG	-	Expression AvrPm17	-	MMU040	this study
E5845_int_qPCR_Fw2	ACGGACTGGACCAGACGAACGT	-	Expression AvrPm2	-	E5845_int_qPCR_Rw2	Praz et al., 2017
E5845_int_qPCR_Rw2	TCCTGCTGTTCCAAACACTTCGCAAT	-	Expression AvrPm2	-	E5845_int_qPCR_Fw2	Praz et al., 2017
qRT-BgtGapdhF	TGTCTTCCGAAACGCTGCTC	-	Expression GAPDH B. Graminis	-	qRT-BgtGapdhR	Bourras et al., 2015
qRT-BgtGapdhR	AGTCCGTCCTCGACTGCTTGT	-	Expression GAPDH B. Graminis	-	qRT-BgtGapdhF	Bourras et al., 2015

### Sheet: Si appendix Dataset 3
SI appendix Dataset 3 Information about B.graminis isolates used in this study
Name	f.sp.	Country	Year collected	Study	Data type	Accession number
96224	tritici	Switzerland	1996	Praz et al. 2018	transcriptomics	SRX3503528-SRX3503530
94202	tritici	Switzerland	1994	Praz et al. 2018	transcriptomics	SRX3503531-SRX3503533
JIW2	tritici	Switzerland	UK	Menardo et al., 2016	transcriptomics	SRX3503534-SRX3503536
T3-8	triticale	Switzerland	2013	Menardo et al., 2016	transcriptomics	SRX3503543-SRX3503545
THUN-12	triticale	Poland	2009-2010	Menardo et al., 2016	transcriptomics	SRX3503546-SRX3503548
S-1400	secalis	Switzerland	2013	Menardo et al., 2016	genomic	SRX1158845
S-1203	secalis	Switzerland	2013	Menardo et al., 2016	genomic	SRX1158843
S-1391	secalis	Switzerland	2013	Menardo et al., 2016	genomic	SRX1158844
S-1201	secalis	Switzerland	2013	Menardo et al., 2016	genomic	SRX1158842
S-1459	secalis	Switzerland	2013	Menardo et al., 2016	genomic	SRX1158841
T1-20	triticale	Switzerland	2013	Menardo et al., 2016	genomic	SRX1158850
T1-23	triticale	Switzerland	2013	Menardo et al., 2016	genomic	SRX1140162
T1-8	triticale	Switzerland	2013	Menardo et al., 2016	genomic	SRX1158849
T3-16	triticale	Switzerland	2013	Menardo et al., 2016	genomic	SRX1158839
T3-4	triticale	Switzerland	2013	Menardo et al., 2016	genomic	SRX1158825
T3-8	triticale	Switzerland	2013	Menardo et al., 2016	genomic	SRX1158826
T3-9	triticale	Switzerland	2013	Menardo et al., 2016	genomic	SRX1158836
T4-19	triticale	Switzerland	2013	Menardo et al., 2016	genomic	SRX1158847
T4-20	triticale	Switzerland	2013	Menardo et al., 2016	genomic	SRX1158848
T4-6	triticale	Switzerland	2013	Menardo et al., 2016	genomic	SRX1158846
T4-7	triticale	Switzerland	2013	Menardo et al., 2016	genomic	SRX1158840
T5-12	triticale	Switzerland	2013	Menardo et al., 2016	genomic	SRX1158828
T5-13	triticale	Switzerland	2013	Menardo et al., 2016	genomic	SRX1158829
T5-14	triticale	Switzerland	2013	Menardo et al., 2016	genomic	SRX1158830
T5-9	triticale	Switzerland	2013	Menardo et al., 2016	genomic	SRX1158827
T6-6	triticale	Switzerland	2013	Menardo et al., 2016	genomic	SRX1158831
THUN-12	triticale	Poland	2009-2010	Menardo et al., 2016	genomic	SRX1158837
BAH-2	triticale	Poland	2009-2010	Menardo et al., 2016	genomic	SRX1158838
BU-18	triticale	Belgium	2009-2010	Menardo et al., 2016	genomic	SRX1158832
CAP-39-A1	triticale	France	2009-2010	Menardo et al., 2016	genomic	SRX1158834
COPP-2C	triticale	France	2009-2010	Menardo et al., 2016	genomic	SRX1158835
HO-101	triticale	Belgium	2009-2010	Menardo et al., 2016	genomic	SRX1158833
58	dicocci	Israel	1990	Menardo et al., 2016	genomic	SRX1140190
63	dicocci	Israel	1990	Menardo et al., 2016	genomic	SRX1140188
66	dicocci	Israel	1990	Menardo et al., 2016	genomic	SRX1140189
207	dicocci	Israel	2010	Menardo et al., 2016	genomic	SRX1140191
209	dicocci	Israel	2010	Menardo et al., 2016	genomic	SRX1140192
220	dicocci	Israel	2010	Menardo et al., 2016	genomic	SRX1140193
7	tritici	Israel	1990	Menardo et al., 2016	genomic	SRX1140177
8	tritici	Israel	1990	Menardo et al., 2016	genomic	SRX1151821
15	tritici	Israel	1990	Menardo et al., 2016	genomic	SRX1140179
70	tritici	Israel	1990	Menardo et al., 2016	genomic	SRX1140180
97	tritici	Israel	1990	Menardo et al., 2016	genomic	SRX1140181
103	tritici	Israel	1990	Menardo et al., 2016	genomic	SRX1140182
204	tritici	Israel	2010	Menardo et al., 2016	genomic	SRX1140184
208	tritici	Israel	2010	Menardo et al., 2016	genomic	SRX1140185
215	tritici	Israel	2010	Menardo et al., 2016	genomic	SRX1140186
217	tritici	Israel	2010	Menardo et al., 2016	genomic	SRX1140187
10-8	tritici	China	2011-2013	Praz et al., 2018	genomic	SRX2033322
7-8	tritici	China	2011-2013	Praz et al., 2018	genomic	SRX2033321
6-69	tritici	China	2011-2013	Praz et al., 2018	genomic	SRX2033320
5-83	tritici	China	2011-2013	Praz et al., 2018	genomic	SRX2033319
3-53	tritici	China	2011-2013	Praz et al., 2018	genomic	SRX2033318
48-18	tritici	China	2011-2013	Praz et al., 2018	genomic	SRX2033317
46-31	tritici	China	2011-2013	Praz et al., 2018	genomic	SRX2033316
15-9	tritici	China	2011-2013	Praz et al., 2018	genomic	SRX2033315
52-27	tritici	China	2011-2013	Praz et al., 2018	genomic	SRX2033314
46-30	tritici	China	2011-2013	Praz et al., 2018	genomic	SRX2033313
47-3	tritici	China	2011-2013	Praz et al., 2018	genomic	SRX2033312
45-6	tritici	China	2011-2013	Praz et al., 2018	genomic	SRX2033311
36-70	tritici	China	2011-2013	Praz et al., 2018	genomic	SRX2033310
SD-5	tritici	China	2011-2013	Praz et al., 2018	genomic	SRX2033309
46-25	tritici	China	2011-2013	Praz et al., 2018	genomic	SRX2033308
45-10	tritici	China	2011-2013	Praz et al., 2018	genomic	SRX2033307
44-3	tritici	China	2011-2013	Praz et al., 2018	genomic	SRX2033306
17-40	tritici	China	2011-2013	Praz et al., 2018	genomic	SRX2033305
NZ-1	tritici	China	2011-2013	Praz et al., 2018	genomic	SRX2033304
12-50	tritici	China	2011-2013	Praz et al., 2018	genomic	SRX2033303
2-25	tritici	China	2011-2013	Praz et al., 2018	genomic	SRX2033302
1-25	tritici	China	2011-2013	Praz et al., 2018	genomic	SRX2033301
6-21	tritici	China	2011-2013	Bourras et al., 2019	genomic	SRX4201960
6-6	tritici	China	2011-2013	Bourras et al., 2019	genomic	SRX4201959
NJ-16	tritici	China	2011-2013	Bourras et al., 2019	genomic	SRX4201958
SC-12	tritici	China	2011-2013	Bourras et al., 2019	genomic	SRX4201957
HB-4	tritici	China	2011-2013	Bourras et al., 2019	genomic	SRX4201956
HG-1	tritici	China	2011-2013	Bourras et al., 2019	genomic	SRX4201955
HB-22	tritici	China	2011-2013	Bourras et al., 2019	genomic	SRX4201954
HB-24	tritici	China	2011-2013	Bourras et al., 2019	genomic	SRX4201953
48-23	tritici	China	2011-2013	Bourras et al., 2019	genomic	SRX4201952
48-28	tritici	China	2011-2013	Bourras et al., 2019	genomic	SRX4201951
49-1	tritici	China	2011-2013	Bourras et al., 2019	genomic	SRX4201950
5-112	tritici	China	2011-2013	Bourras et al., 2019	genomic	SRX4201949
5-36	tritici	China	2011-2013	Bourras et al., 2019	genomic	SRX4201948
5-93	tritici	China	2011-2013	Bourras et al., 2019	genomic	SRX4201947
50-2	tritici	China	2011-2013	Bourras et al., 2019	genomic	SRX4201946
51-3	tritici	China	2011-2013	Bourras et al., 2019	genomic	SRX4201945
12-3	tritici	China	2011-2013	Bourras et al., 2019	genomic	SRX4201944
12-82	tritici	China	2011-2013	Bourras et al., 2019	genomic	SRX4201943
1-19	tritici	China	2011-2013	Bourras et al., 2019	genomic	SRX4201942
1-47	tritici	China	2011-2013	Bourras et al., 2019	genomic	SRX4201941
1-62	tritici	China	2011-2013	Bourras et al., 2019	genomic	SRX4201940
10-40	tritici	China	2011-2013	Bourras et al., 2019	genomic	SRX4201939
11-133	tritici	China	2011-2013	Bourras et al., 2019	genomic	SRX4201938
11-61	tritici	China	2011-2013	Bourras et al., 2019	genomic	SRX4201937
11-99	tritici	China	2011-2013	Bourras et al., 2019	genomic	SRX4201936
12-24	tritici	China	2011-2013	Bourras et al., 2019	genomic	SRX4201935
SD-3	tritici	China	2011-2013	Bourras et al., 2019	genomic	SRX4201934
47-27	tritici	China	2011-2013	Bourras et al., 2019	genomic	SRX4201933
9-43	tritici	China	2011-2013	Bourras et al., 2019	genomic	SRX4201932
9-2	tritici	China	2011-2013	Bourras et al., 2019	genomic	SRX4201931
21-8	tritici	China	2011-2013	Bourras et al., 2019	genomic	SRX4201930
21-2	tritici	China	2011-2013	Bourras et al., 2019	genomic	SRX4201929
34-1	tritici	China	2011-2013	Bourras et al., 2019	genomic	SRX4201928
HB-21	tritici	China	2011-2013	Bourras et al., 2019	genomic	SRX4201927
18-38	tritici	China	2011-2013	Bourras et al., 2019	genomic	SRX4201926
18-11	tritici	China	2011-2013	Bourras et al., 2019	genomic	SRX4201925
19-11	tritici	China	2011-2013	Bourras et al., 2019	genomic	SRX4201924
18-45	tritici	China	2011-2013	Bourras et al., 2019	genomic	SRX4201923
2-5	tritici	China	2011-2013	Bourras et al., 2019	genomic	SRX4201922
2-39	tritici	China	2011-2013	Bourras et al., 2019	genomic	SRX4201921
21-1	tritici	China	2011-2013	Bourras et al., 2019	genomic	SRX4201920
2-65	tritici	China	2011-2013	Bourras et al., 2019	genomic	SRX4201919
GZ-10	tritici	China	2011-2013	Bourras et al., 2019	genomic	SRX4201918
E21	tritici	China	2011-2013	Bourras et al., 2019	genomic	SRX4201917
GZ-6	tritici	China	2011-2013	Bourras et al., 2019	genomic	SRX4201916
GZ-12	tritici	China	2011-2013	Bourras et al., 2019	genomic	SRX4201915
9-10	tritici	China	2011-2013	Bourras et al., 2019	genomic	SRX4201914
8-9	tritici	China	2011-2013	Bourras et al., 2019	genomic	SRX4201913
39-5	tritici	China	2011-2013	Bourras et al., 2019	genomic	SRX4201912
47-1	tritici	China	2011-2013	Bourras et al., 2019	genomic	SRX4201911
46-6	tritici	China	2011-2013	Bourras et al., 2019	genomic	SRX4201910
41-5	tritici	China	2011-2013	Bourras et al., 2019	genomic	SRX4201909
40-2	tritici	China	2011-2013	Bourras et al., 2019	genomic	SRX4201908
36-3	tritici	China	2011-2013	Bourras et al., 2019	genomic	SRX4201907
39-19	tritici	China	2011-2013	Bourras et al., 2019	genomic	SRX4201906
39-1	tritici	China	2011-2013	Bourras et al., 2019	genomic	SRX4201905
37-38	tritici	China	2011-2013	Bourras et al., 2019	genomic	SRX4201904
37-37	tritici	China	2011-2013	Bourras et al., 2019	genomic	SRX4201903
35-1	tritici	China	2011-2013	Bourras et al., 2019	genomic	SRX4201902
HB-13	tritici	China	2011-2013	Bourras et al., 2019	genomic	SRX4201901
3-1	tritici	China	2011-2013	Bourras et al., 2019	genomic	SRX4201900
30-1	tritici	China	2011-2013	Bourras et al., 2019	genomic	SRX4201899
24-4	tritici	China	2011-2013	Bourras et al., 2019	genomic	SRX4201898
28-9	tritici	China	2011-2013	Bourras et al., 2019	genomic	SRX4201897
35-18	tritici	China	2011-2013	Bourras et al., 2019	genomic	SRX4201896
SD-4	tritici	China	2011-2013	Bourras et al., 2019	genomic	SRX4201895
35-27	tritici	China	2011-2013	Bourras et al., 2019	genomic	SRX4201894
37-34	tritici	China	2011-2013	Bourras et al., 2019	genomic	SRX4201893
17-18	tritici	China	2011-2013	Bourras et al., 2019	genomic	SRX4201892
18-1	tritici	China	2011-2013	Bourras et al., 2019	genomic	SRX4201891
14-17	tritici	China	2011-2013	Bourras et al., 2019	genomic	SRX4201890
14-32	tritici	China	2011-2013	Bourras et al., 2019	genomic	SRX4201889
15-11	tritici	China	2011-2013	Bourras et al., 2019	genomic	SRX4201888
15-17	tritici	China	2011-2013	Bourras et al., 2019	genomic	SRX4201887
13-37	tritici	China	2011-2013	Bourras et al., 2019	genomic	SRX4201886
13-50	tritici	China	2011-2013	Bourras et al., 2019	genomic	SRX4201885
13-51	tritici	China	2011-2013	Bourras et al., 2019	genomic	SRX4201884
13-76	tritici	China	2011-2013	Bourras et al., 2019	genomic	SRX4201883
JPN_CHIKARA	tritici	Japan	2015	this study	genomic	PRJNA625429
JPN_SHIHO	tritici	Japan	2015	this study	genomic	PRJNA625429
AUS_Australian_Isolate	tritici	Australia	2015	this study	genomic	PRJNA625429
AUS_CUN3M	tritici	Australia	2015	this study	genomic	PRJNA625429
AUS_FTA	tritici	Australia	2015	this study	genomic	PRJNA625429
USA_1	tritici	USA	2014	this study	genomic	PRJNA625429
USA_2	tritici	USA	2014	this study	genomic	PRJNA625429
USA_3	tritici	USA	2014	this study	genomic	PRJNA625429
USA_5	tritici	USA	2014	this study	genomic	PRJNA625429
USA_6	tritici	USA	2014	this study	genomic	PRJNA625429
USA_7	tritici	USA	2014	this study	genomic	PRJNA625429
USA_85063	unknown	USA	-	this study	genomic	PRJNA625429
USA_AK3_11	tritici	USA	2005	this study	genomic	PRJNA625429
USA_C3_1	tritici	USA	2003	this study	genomic	PRJNA625429
Usa_C4_6	tritici	USA	2003	this study	genomic	PRJNA625429
USA_Ken_2_5	tritici	USA	2005	this study	genomic	PRJNA625429
USA_J2_1	tritici	USA	2003	this study	genomic	PRJNA625429
USA_Ken_4_3	tritici	USA	2005	this study	genomic	PRJNA625429
CHE_07230	tritici	Switzerland	2007	this study	genomic	PRJNA625429
CHE_07234	tritici	Switzerland	2007	this study	genomic	PRJNA625429
CHE_10001	tritici	Switzerland	2010	this study	genomic	PRJNA625429
CHE_96224	tritici	Switzerland	1996	this study	genomic	PRJNA625429
CHE_94202	tritici	Switzerland	1994	this study	genomic	PRJNA625429
CHE_07004	tritici	Switzerland	2007	this study	genomic	PRJNA625429
CHE_97223	tritici	Switzerland	1997	this study	genomic	PRJNA625429
CHE_98013	tritici	Switzerland	1998	this study	genomic	PRJNA625429
CHE_98230	tritici	Switzerland	1998	this study	genomic	PRJNA625429
GBR_JIW2	tritici	UK		this study	genomic	PRJNA625429
